# Unraveling cysteine deficiency-associated rapid weight loss

**DOI:** 10.1101/2024.07.30.605703

**Authors:** Alan Varghese, Ivan Gusarov, Begña Gamallo-Lana, Daria Dolgonos, Yatin Mankan, Ilya Shamovsky, Mydia Phan, Rebecca Jones, Maria Gomez-Jenkins, Eileen White, Rui Wang, Drew Jones, Thales Papagiannakopoulos, Michael E. Pacold, Adam C Mar, Dan R Littman, Evgeny Nudler

## Abstract

Forty percent of the US population and 1 in 6 individuals worldwide are obese, and the incidence of this disease is surging globally^1,2^. Various dietary interventions, including carbohydrate and fat restriction, and more recently amino acid restriction, have been explored to combat this epidemic^3–6^. We sought to investigate the impact of removing individual amino acids on the weight profiles of mice. Compared to essential amino acid restriction, induction of conditional cysteine restriction resulted in the most dramatic weight loss, amounting to 20% within 3 days and 30% within one week, which was readily reversed. This weight loss occurred despite the presence of substantial cysteine reserves stored in glutathione (GSH) across various tissues^7^. Further analysis demonstrated that the weight reduction primarily stemmed from an increase in the utilization of fat mass, while locomotion, circadian rhythm and histological appearance of multiple other tissues remained largely unaffected. Cysteine deficiency activated the integrated stress response (ISR) and NRF2-mediated oxidative stress response (OSR), which amplify each other, leading to the induction of GDF15 and FGF21, hormones associated with increased lipolysis, energy homeostasis and food aversion^8–10^. We additionally observed rapid tissue coenzyme A (CoA) depletion, resulting in energetically inefficient anaerobic glycolysis and TCA cycle, with sustained urinary excretion of pyruvate, orotate, citrate, α-ketoglutarate, nitrogen rich compounds and amino acids. In summary, our investigation highlights that cysteine restriction, by depleting GSH and CoA, exerts a maximal impact on weight loss, metabolism, and stress signaling compared to other amino acid restrictions. These findings may pave the way for innovative strategies for addressing a range of metabolic diseases and the growing obesity crisis.
