## Supplementary Table 1 for "Unraveling cysteine deficiency-associated rapid weight loss"

### Sheet: Description
Metabolome raw data.
List of metabolites detected in stool from Cse+/- or Cse-/- mice and food samples
	AMP WT1
HET stool	AMP WT2
	AMP WT3
	AMP KO1
KO stool	AMP KO2
	AMP KO3
	F1
Food	F2
	F3

### Sheet: in
	Skeleton_Metabolite	Metabolite	Formula	AMP WT1	AMP WT2	AMP WT3	AMP KO1	AMP KO2	AMP KO3	F1	F2	F3	ttest_pval	1/pvalue	Knockout_Mean	Food_Mean	Log2FoldChange	LogFoldChange	blank_threshold	combined_mean	impact_score	Detection
0	1-Methylnicotinamide	1 1-Methylnicotinamide	C7H8N2O	9290648	8536322	9248169	14608763	12944421	33326788	77581	77581	77581	0.036442	27.4408	20293324	77581	8.03109	261.576	77581	1.01855e+07	73110	3
1	2,3-Diphosphoglyceric acid	2 2,3-Diphosphoglyceric acid	C3H8O10P2	10000	10000	10000	10000	10000	10000	10000	10000	10000	NA	NA	10000	10000	0	1	10000	10000	0	0
2	3-Hydroxybutyric acid	3 3-Hydroxybutyric acid	C4H8O3	387811	387811	387811	387811	387811	387811	779918	607648	639387	0.00555086	180.152	387811	675651	-0.800925	0.573981	387811	531731	167	3
3	3-Phosphoglyceric acid	4 3-Phosphoglyceric acid	C3H7O7P	14258.5	14258.5	14258.5	14258.5	14258.5	14258.5	15439	14258.5	14258.5	0.373901	2.6745	14258.5	14652	-0.0392754	0.973144	14258.5	14455.2	0	1
4	4,5-Dihydroorotic acid	5 4,5-Dihydroorotic acid	C5H6N2O4	21464.9	21464.9	21464.9	21464.9	21464.9	21464.9	21464.9	21464.9	21818	0.373901	2.6745	21464.9	21582.6	-0.00788979	0.994546	21464.9	21523.7	0	1
5	4-Hydroxyproline	6 4-Hydroxyproline	C5H9NO3	166039	138185	134494	69302	68673.6	83225	898418	1324874	2146272	0.0195057	51.267	73733.5	1.45652e+06	-4.30406	0.050623	68673.6	765127	775	5
6	5'-Methylthioadenosine	7 5'-Methylthioadenosine	C11H15N5O3S	20178.6	20178.6	20178.6	20178.6	20178.6	20178.6	9730226	1878576	8031584	0.0520952	19.1956	20178.6	6.5468e+06	-8.34182	0.00308221	20178.6	3.28349e+06	20449	3
7	5-Phosphoribosylamine	8 5-Phosphoribosylamine	C5H12NO7P	10000	10000	10000	10000	10000	10000	18583	10000	10000	0.373901	2.6745	10000	12861	-0.363003	0.777545	10000	11430.5	0	1
8	6-Phosphogluconic acid	9 6-Phosphogluconic acid	C6H13O10P	10000	10000	10000	10000	10000	10000	10000	10000	10000	NA	NA	10000	10000	0	1	10000	10000	0	0
9	Acetoacetic acid	10 Acetoacetic acid	C4H6O3	416599	404015	386037	462172	326697	333460	807771	543706	492350	0.0882669	11.3293	374110	614609	-0.716208	0.608695	126067	494359	9	6
10	Acetyl-CoA	11 Acetyl-CoA	C23H38N7O17P3S	64808	10931.5	10931.5	10931.5	10931.5	10931.5	10931.5	10931.5	10931.5	NA	NA	10931.5	10931.5	0	1	10931.5	10931.5	0	0
11	Acetylcysteine	12 Acetylcysteine	C5H9NO3S	46114	36526	35665	21430	32473	49155	10800.6	113439	131909	0.255889	3.90794	34352.7	85382.9	-1.31352	0.402337	10800.6	59867.8	1	5
12	Adenine	13 Adenine	C5H5N5	2769212	2219998	2003440	3751874	2791246	4454193	178978992	159705168	215736736	0.000385881	2591.47	3665771	1.84807e+08	-5.65576	0.0198357	848218	9.42364e+07	12311692	6
13	Adenosine	14 Adenosine	C10H13N5O4	3.28747e+06	3.28747e+06	3.28747e+06	3.28747e+06	3.28747e+06	3.28747e+06	3.28747e+06	3.28747e+06	4908394	0.373901	2.6745	3.28747e+06	3.82778e+06	-0.21953	0.858845	3.28747e+06	3.55762e+06	11	1
14	Adenosine diphosphate ribose	15 Adenosine diphosphate ribose	C15H23N5O14P2	10000	10000	10000	10000	10000	10000	10000	10000	10000	NA	NA	10000	10000	0	1	10000	10000	0	0
15	Adenosine monophosphate	16 Adenosine monophosphate	C10H14N5O7P	251835	251835	251835	251835	251835	251835	251835	251835	251835	NA	NA	251835	251835	0	1	251835	251835	0	0
16	Adenosine triphosphate	17 Adenosine triphosphate	C10H16N5O13P3	34584.6	34584.6	34584.6	34584.6	34584.6	34584.6	63358	34584.6	34584.6	0.373901	2.6745	34584.6	44175.8	-0.353124	0.782887	34584.6	39380.2	0	1
17	Adenylsuccinic acid	18 Adenylsuccinic acid	C14H18N5O11P	10000	10000	10000	10000	10000	10000	10000	10000	10000	NA	NA	10000	10000	0	1	10000	10000	0	0
18	ADP	19 ADP	C10H15N5O10P2	95747.5	95747.5	95747.5	95747.5	95747.5	95747.5	220556	95747.5	95747.5	0.373901	2.6745	95747.5	137350	-0.520554	0.697104	95747.5	116549	0	1
19	Allantoin	20 Allantoin	C4H6N4O3	386021	359277	343187	673298	514165	1128349	19900.8	19900.8	20570	0.0150337	66.5174	771937	20123.8	5.26151	38.3594	19900.8	396031	1010	4
20	Aminoadipic acid	21 Aminoadipic acid	C6H11NO4	993586	1036904	1050998	1400789	929144	1644621	993284	955272	1154941	0.255075	3.92042	1.32485e+06	1034499	0.356898	1.28067	58034.9	1.17968e+06	6	6
21	Argininosuccinic acid	22 Argininosuccinic acid	C10H18N4O6	10254	10000	10000	10000	10000	10000	10000	10000	10000	NA	NA	10000	10000	0	1	10000	10000	0	0
22	Beta-Alanine	23 Beta-Alanine	C3H7NO2	154580	154580	154580	154580	154580	154580	213707	154580	154580	0.373901	2.6745	154580	174289	-0.173126	0.886919	154580	164435	0	1
23	Betaine	24 Betaine	C5H11NO2	107335984	31360012	54343940	23815974	31473858	43457660	333241920	326179040	359034592	1.17912e-05	84809.1	3.29158e+07	339485184	-3.3665	0.0969581	1.84074e+06	1.86201e+08	162869415	6
24	Butyrylcarnitine	25 Butyrylcarnitine	C11H21NO4	1361443	1524173	1408330	1486964	1198256	1712856	76145	75750	76953	0.000734012	1362.38	1.46603e+06	76282.7	4.26441	19.2183	27502	771154	20191	6
25	Carbamoyl phosphate	26 Carbamoyl phosphate	CH4NO5P	197227	104420	115247	58633.4	58633.4	391968	2002362	2024270	1977172	8.16825e-05	12242.5	169745	2001268	-3.55947	0.0848187	58633.4	1.08551e+06	156679	4
26	Carnosine	27 Carnosine	C9H14N4O3	33005	22262	28404	20563.4	20563.4	26749	69502	38361	90493	0.0465963	21.4609	22625.2	66118.7	-1.54712	0.342192	20563.4	44372	3	4
27	CDP	28 CDP	C9H15N3O11P2	22067.1	22067.1	22067.1	22067.1	22067.1	22067.1	25225	22067.1	22067.1	0.373901	2.6745	22067.1	23119.8	-0.0672271	0.954471	22067.1	22593.4	0	1
28	Choline	29 Choline	C5H14NO	253388	253388	253388	253388	253388	253388	26768878	2195764	10159575	0.15203	6.57765	253388	1.30414e+07	-5.6856	0.0194295	253388	6.6474e+06	2250	3
29	cis-Aconitic acid	30 cis-Aconitic acid	C6H6O6	110910	110910	110910	110910	110910	110910	696875	611297	822542	0.000615033	1625.93	110910	710238	-2.67892	0.156158	110910	410574	4275	3
30	Citric acid	31 Citric acid	C6H8O7	526928	526928	954318	526928	526928	526928	31522164	20949600	16410486	0.00743153	134.562	526928	22960750	-5.44542	0.0229491	526928	1.17438e+07	68860	3
31	Citrulline	32 Citrulline	C6H13N3O3	3174211	5657115	4715002	6467516	4641971	3782284	3794186	4964376	5440434	0.81624	1.22513	4.96392e+06	4.733e+06	0.0687264	1.04879	523401	4.84846e+06	6	6
32	Creatine	33 Creatine	C4H9N3O2	631325696	252582640	327589376	376451232	422961600	517944384	1.10701e+06	1.10701e+06	1.10701e+06	0.00046174	2165.72	439119072	1.10701e+06	8.6318	396.67	1.10701e+06	2.20113e+08	189093969	3
33	Creatinine	34 Creatinine	C4H7N3O	60581460	58649284	56987324	96170600	89110600	114778752	412941	412941	523830	0.000201678	4958.4	100019984	449904	7.79646	222.314	412941	5.02349e+07	55375082	4
34	Cyclic AMP	35 Cyclic AMP	C10H12N5O6P	46114	41641	12290.1	12290.1	12290.1	12290.1	22871	14323	20067	0.053999	18.5188	12290.1	19087	-0.635091	0.6439	12290.1	15688.6	0	3
35	Cytidine	36 Cytidine	C9H13N3O5	27095450	25262254	25397950	21169694	16634992	4389638	229352	241506	270276	0.0509977	19.6087	1.40648e+07	247045	5.83117	56.9321	89226.6	7.15591e+06	7989	6
36	Cytidine monophosphate	37 Cytidine monophosphate	C9H14N3O8P	21434.9	21434.9	21434.9	21434.9	21434.9	21434.9	21434.9	21434.9	21434.9	NA	NA	21434.9	21434.9	0	1	21434.9	21434.9	0	0
37	Cytidine triphosphate	38 Cytidine triphosphate	C9H16N3O14P3	11456.9	11456.9	11456.9	11456.9	11456.9	11456.9	11456.9	11456.9	11456.9	NA	NA	11456.9	11456.9	0	1	11456.9	11456.9	0	0
38	Cytosine	39 Cytosine	C4H5N3O	1.21749e+06	1.21749e+06	1.21749e+06	1.21749e+06	1.21749e+06	1.21749e+06	1.21749e+06	1.21749e+06	1.21749e+06	NA	NA	1.21749e+06	1.21749e+06	0	1	1.21749e+06	1.21749e+06	0	0
39	D-2-Hydroxyglutaric acid	40 D-2-Hydroxyglutaric acid	C5H8O5	499810	499810	499810	499810	499810	499810	5356698	3003322	3643862	0.00757314	132.046	499810	4001294	-3.00101	0.124912	499810	2250552	2379	3
40	D-Glucose	41 D-Glucose	C6H12O6	12562404	8546662	9398432	8702593	7099840	5057073	12818796	8829684	8643660	0.142001	7.0422	6.95317e+06	10097380	-0.538239	0.688611	113162	8.52527e+06	87	6
41	D-Glyceraldehyde 3-phosphate	42 D-Glyceraldehyde 3-phosphate	C3H7O6P	13768	13768	13768	13768	13768	13768	15835	13768	13768	0.373901	2.6745	13768	14457	-0.0704492	0.952341	13768	14112.5	0	1
42	Dihydrofolic acid	43 Dihydrofolic acid	C19H21N7O6	10740.6	10740.6	10740.6	10740.6	10740.6	10740.6	22312	20805	31078	0.0119839	83.4453	10740.6	24731.7	-1.20328	0.434286	10740.6	17736.1	3	3
43	Dihydroxyacetone phosphate	44 Dihydroxyacetone phosphate	C3H7O6P	14100.6	14100.6	14100.6	14100.6	14100.6	14100.6	16014	14100.6	14100.6	0.373901	2.6745	14100.6	14738.4	-0.0638224	0.956726	14100.6	14419.5	0	1
44	D-Ribose 5-phosphate	45 D-Ribose 5-phosphate	C5H11O8P	10000	10707	12768	10000	10000	10000	10000	10000	10000	NA	NA	10000	10000	0	1	10000	10000	0	0
45	D-Sedoheptulose 7-phosphate	46 D-Sedoheptulose 7-phosphate	C7H15O10P	10512.6	10512.6	10512.6	10512.6	10512.6	10512.6	10512.6	10512.6	10512.6	NA	NA	10512.6	10512.6	0	1	10512.6	10512.6	0	0
46	dTDP	47 dTDP	C10H16N2O11P2	10521.6	10521.6	10521.6	10521.6	10521.6	10521.6	10521.6	10521.6	10521.6	NA	NA	10521.6	10521.6	0	1	10521.6	10521.6	0	0
47	FAD	48 FAD	C27H33N9O15P2	10000	10000	10000	10000	10000	10000	31853	10000	10000	0.373901	2.6745	10000	17284.3	-0.789465	0.578559	10000	13642.2	0	1
48	Folic acid	49 Folic acid	C19H19N7O6	10000	10000	10000	10000	10000	10000	109026	163862	214547	0.00746741	133.915	10000	162478	-4.02218	0.0615467	10000	86239.2	188	3
49	Fructose 1,6-bisphosphate	50 Fructose 1,6-bisphosphate	C6H14O12P2	10695.2	10695.2	10695.2	10695.2	10695.2	10695.2	10695.2	10695.2	10695.2	NA	NA	10695.2	10695.2	0	1	10695.2	10695.2	0	0
50	Fructose 6-phosphate	51 Fructose 6-phosphate	C6H13O9P	11413	11413	11413	11413	11413	11413	65854	32573	47729	0.0178735	55.9488	11413	48718.7	-2.0938	0.234263	11413	30065.8	7	3
51	Fumaric acid	52 Fumaric acid	C4H4O4	216876	121062	121062	121062	121062	121062	236558	206060	223418	0.000334296	2991.36	121062	222012	-0.874889	0.545296	121062	171537	941	3
52	Glucose 6-phosphate	53 Glucose 6-phosphate	C6H13O9P	11040.6	11040.6	11040.6	11040.6	11040.6	11040.6	11040.6	11040.6	11040.6	NA	NA	11040.6	11040.6	0	1	11040.6	11040.6	0	0
53	Glutathione	54 Glutathione	C10H17N3O6S	42953	38768	31352	26843.5	26843.5	30491	26843.5	26843.5	26843.5	0.373901	2.6745	28059.3	26843.5	0.0639079	1.04529	26843.5	27451.4	0	1
54	Glycerol 3-phosphate	55 Glycerol 3-phosphate	C3H9O6P	251033	149102	150415	17305.8	17305.8	33991	17305.8	17305.8	17305.8	0.373901	2.6745	22867.5	17305.8	0.402047	1.32138	17305.8	20086.6	0	1
55	Glycine	56 Glycine	C2H5NO2	654366	654366	658393	654366	654366	654366	173468064	69700664	79491832	0.0319239	31.3245	654366	107553520	-7.36074	0.0060841	654366	5.41039e+07	278559	3
56	Guanidoacetic acid	57 Guanidoacetic acid	C3H7N3O2	876307	231370	319686	269343	447134	880472	270335	61571	70029	0.109131	9.16331	532316	133978	1.99028	3.97315	35594.5	333147	12	6
57	Guanine	58 Guanine	C5H5N5O	51798916	48739496	48890560	35543000	32229406	43845920	2355182	3469994	4798088	0.000672408	1487.19	3.72061e+07	3541088	3.39327	10.507	299383	2.03736e+07	318356	6
58	Guanosine	59 Guanosine	C10H13N5O5	33316702	31859496	29501890	22819640	21176784	29266158	89124.2	107666	114571	0.000595764	1678.52	2.44209e+07	103787	7.87834	235.298	89124.2	1.22623e+07	4843021	5
59	Guanosine diphosphate	60 Guanosine diphosphate	C10H15N5O11P2	21229.8	21229.8	21229.8	21229.8	21229.8	21229.8	24037	21229.8	21229.8	0.373901	2.6745	21229.8	22165.5	-0.0622285	0.957783	21229.8	21697.6	0	1
60	Guanosine monophosphate	61 Guanosine monophosphate	C10H14N5O8P	36106.8	36106.8	36106.8	36106.8	36106.8	36106.8	36106.8	36106.8	36106.8	NA	NA	36106.8	36106.8	0	1	36106.8	36106.8	0	0
61	Guanosine triphosphate	62 Guanosine triphosphate	C10H16N5O14P3	12961.4	12961.4	12961.4	12961.4	12961.4	12961.4	12961.4	12961.4	12961.4	NA	NA	12961.4	12961.4	0	1	12961.4	12961.4	0	0
62	Homocysteine	63 Homocysteine	C4H9NO2S	10563.2	10563.2	10563.2	10563.2	10563.2	10563.2	10563.2	10563.2	10563.2	NA	NA	10563.2	10563.2	0	1	10563.2	10563.2	0	0
63	Hypotaurine	64 Hypotaurine	C2H7NO2S	32953	10892	14719	10000	10000	16935	10000	10000	10000	0.373901	2.6745	12311.7	10000	0.300026	1.23117	10000	11155.8	0	1
64	Hypoxanthine	65 Hypoxanthine	C5H4N4O	160045696	163077600	154631280	167346560	171814416	230950896	340824	340824	340824	0.000757951	1319.35	1.90037e+08	340824	9.12304	557.582	340824	9.51891e+07	70025294	3
65	Inosine	66 Inosine	C10H12N4O5	6179847	6893581	5954773	6792101	6847495	7174354	18221.1	18221.1	18221.1	5.28371e-07	1.89261e+06	6.93798e+06	18221.1	8.57276	380.766	18221.1	3.4781e+06	2506464714	3
66	Inosinic acid	67 Inosinic acid	C10H13N4O8P	10000	10000	10000	10000	10000	10000	24871	10000	10000	0.373901	2.6745	10000	14957	-0.580821	0.668583	10000	12478.5	0	1
67	L-Acetylcarnitine	68 L-Acetylcarnitine	C9H17NO4	9056887	9800183	8646975	8195258	7670482	9852724	99323	49200.6	49200.6	0.000206277	4847.85	8.57282e+06	65908.1	7.02317	130.072	49200.6	4.31936e+06	2723669	4
68	L-Alanine	69 L-Alanine	C3H7NO2	14446564	6669014	7909675	9132274	10221775	11627458	283181312	273703328	285109728	1.88083e-07	5.31679e+06	10327169	2.80665e+08	-4.76433	0.0367954	943821	1.45496e+08	21023616070	6
69	L-Arginine	70 L-Arginine	C6H14N4O2	5.823e+07	5.823e+07	5.823e+07	5.823e+07	5.823e+07	5.823e+07	748148416	625089536	799267264	0.000209322	4777.33	5.823e+07	7.24168e+08	-3.63649	0.0804094	5.823e+07	3.91199e+08	23242134	3
70	L-Asparagine	71 L-Asparagine	C4H8N2O3	4030062	3629498	4141886	4142434	2938672	3793559	345539712	400017280	407777472	4.12376e-05	24249.7	3.62489e+06	3.84445e+08	-6.7287	0.00942889	1.4079e+06	1.94035e+08	499028725	6
71	L-Aspartic acid	72 L-Aspartic acid	C4H7NO4	1105648	547101	647212	789573	665504	329780	9505122	6699718	9101824	0.000901858	1108.82	594952	8.43555e+06	-3.82564	0.0705291	329780	4.51525e+06	70986	5
72	L-Carnitine	73 L-Carnitine	C7H16NO3	21207848	22060954	23025862	30430678	23228302	46355496	283619	284136	298137	0.00841855	118.785	3.33382e+07	288631	6.85181	115.505	171385	1.68134e+07	230684	6
73	L-Cystathionine	74 L-Cystathionine	C7H14N2O4S	21869.1	28179	21869.1	688736	672711	587641	31267	25758	43631	4.1892e-05	23870.9	649696	33552	4.27529	19.3639	21869.1	341624	157910	6
74	L-Cysteine	75 L-Cysteine	C3H7NO2S	75066	38314	54235	37066	22894	31533	11467.4	11467.4	11467.4	0.00991956	100.811	30497.7	11467.4	1.41116	2.65952	11467.4	20982.5	6	3
75	L-Cystine	76 L-Cystine	C6H12N2O4S2	12444.2	12444.2	12444.2	12444.2	12444.2	12444.2	15862	12444.2	20179	0.172012	5.81356	12444.2	16161.8	-0.377104	0.769982	12444.2	14303	0	2
76	L-Glutamic acid	77 L-Glutamic acid	C5H9NO4	21957616	13302902	15027891	6446784	6707050	5296034	274376608	261088048	318657536	8.91897e-05	11212.1	6149956	2.84707e+08	-5.53276	0.021601	3.50985e+06	1.45429e+08	75485216	6
77	L-Glutamine	78 L-Glutamine	C5H10N2O3	24169214	26079356	27231248	26081750	19186472	26918486	508324352	565497152	599153792	3.65805e-05	27337	24062236	557658432	-4.53454	0.0431487	6.35985e+06	290860334	184275333	6
78	L-Histidine	79 L-Histidine	C6H9N3O2	9186307	10611768	11539633	15328450	10427893	12639661	875641024	664696960	768749760	0.000241163	4146.58	12798668	7.69696e+08	-5.91022	0.0166282	5315431	3.91247e+08	97565313	6
79	L-Isoleucine	80 L-Isoleucine	C6H13NO2	24670618	20360772	22032932	29425180	19159242	27556736	1135404672	1158111104	1216480768	1.22579e-06	815800	25380386	1169998848	-5.52665	0.0216927	2.67349e+06	597689617	22477417910	6
80	L-Kynurenine	81 L-Kynurenine	C10H12N2O3	1780794	1639664	1565528	614593	841879	977068	1467049	1180510	1177418	0.0314711	31.7752	811180	1.27499e+06	-0.652395	0.636223	28319.9	1.04309e+06	52	6
81	L-Lactic acid	82 L-Lactic acid	C3H6O3	2.02053e+06	2.02053e+06	2.02053e+06	2.02053e+06	2.02053e+06	2.02053e+06	2.02053e+06	3182726	2.02053e+06	0.373901	2.6745	2.02053e+06	2.40793e+06	-0.253059	0.839115	2.02053e+06	2.21423e+06	7	1
82	L-Leucine	83 L-Leucine	C6H13NO2	18676754	15749375	17604740	24995576	17196122	21881794	1178993536	1142174848	1275160064	7.70296e-06	129820	2.13578e+07	1.19878e+09	-5.81065	0.0178164	2.04983e+06	610066990	4445296297	6
83	L-Lysine	84 L-Lysine	C6H14N2O2	4.60229e+07	4.60229e+07	4.60229e+07	4.60229e+07	4.60229e+07	4.60229e+07	614469568	576618176	539366848	1.65161e-05	60547.1	4.60229e+07	5.76818e+08	-3.64769	0.0797876	4.60229e+07	3.11421e+08	236322476	3
84	L-Malic acid	85 L-Malic acid	C4H6O5	2013289	928157	692960	692960	692960	692960	2407371	1857409	2232680	0.000816239	1225.13	692960	2165820	-1.64407	0.319953	692960	1.42939e+06	5473	3
85	L-Methionine	86 L-Methionine	C5H11NO2S	11472066	11409515	11680225	15741439	11008660	13170894	993120576	990733824	921051776	2.25689e-06	443088	1.3307e+07	9.68302e+08	-6.1852	0.0137426	1.60401e+06	4.90805e+08	15824466282	6
86	L-Phenylalanine	87 L-Phenylalanine	C9H11NO2	27440948	25794996	25536134	35415536	24789188	30814714	2032983424	1729008896	1879948032	2.99745e-05	33361.7	3.03398e+07	1880646784	-5.95387	0.0161326	2.00495e+06	9.55493e+08	1975925502	6
87	L-Proline	88 L-Proline	C5H9NO2	191921040	60962668	84094864	75469424	65359420	92179680	1325285376	1338580864	1439157376	3.94679e-06	253370	77669508	1.36767e+09	-4.13823	0.0567895	1.33718e+07	7.22672e+08	3224251329	6
88	L-Serine	89 L-Serine	C3H7NO3	3650498	2845252	3212436	3310956	2762752	3297281	357062400	313317632	320980000	1.71059e-05	58459.5	3123663	330453344	-6.72506	0.00945266	1492342	1.66789e+08	1031494502	6
89	L-Threonine	90 L-Threonine	C4H9NO3	857773	794970	895775	1464373	678902	1169780	229912480	254535008	285572256	9.21563e-05	10851.1	1.10435e+06	256673248	-7.86059	0.00430256	678902	1.28889e+08	325059863	5
90	L-Tryptophan	91 L-Tryptophan	C11H12N2O2	6163850	5593460	6014010	10016555	6215694	8307102	598842624	559618112	612314496	3.27767e-06	305095	8.17978e+06	5.90258e+08	-6.17314	0.013858	197984	2.99219e+08	6587553888	6
91	L-Tyrosine	92 L-Tyrosine	C9H11NO3	11646844	10839452	11200415	14854688	10326679	13292053	708646976	666516672	733318144	3.84399e-06	260146	1.28245e+07	702827264	-5.7762	0.018247	658464	3.57826e+08	5101506513	6
92	L-Valine	93 L-Valine	C5H11NO2	25193248	20979542	23313916	33517272	22375686	29857936	725524160	753747520	872891328	7.55989e-05	13227.7	2.85836e+07	784054336	-4.77769	0.0364562	2.18649e+06	4.06319e+08	147428080	6
93	N6-Acetyl-L-lysine	94 N6-Acetyl-L-lysine	C8H16N2O3	47667	45869.1	45869.1	45869.1	45869.1	45869.1	45869.1	45869.1	45869.1	NA	NA	45869.1	45869.1	0	1	45869.1	45869.1	0	0
94	N-Acetylglutamic acid	95 N-Acetylglutamic acid	C7H11NO5	85375	67584	68761	36335.1	36335.1	36335.1	287580	190539	204534	0.0032183	310.723	36335.1	227551	-2.64675	0.159679	36335.1	131943	257	3
95	N-Acetylglutamine	96 N-Acetylglutamine	C7H12N2O4	98865	77861	77203	39284.9	39284.9	62697	1085610	904651	961303	6.48493e-05	15420.4	47088.9	983855	-4.38499	0.0478617	39284.9	515472	166078	4
96	N-Acetyl-L-alanine	97 N-Acetyl-L-alanine	C5H9NO3	948105	736803	729379	227873	222305	451684	186881	180591	274836	0.347977	2.87375	300621	214103	0.489641	1.4041	82645.8	257362	1	6
97	N-Acetyl-L-methionine	98 N-Acetyl-L-methionine	C7H13NO3S	907806	875353	842675	226760	224789	362942	93575	86443	116711	0.020813	48.0468	271497	98909.7	1.45675	2.7449	25147.4	185203	24	6
98	N-Acetyl-L-phenylalanine	99 N-Acetyl-L-phenylalanine	C11H13NO3	129530	129530	129530	129530	129530	129530	980782	553026	653006	0.00973517	102.72	129530	728938	-2.49251	0.177697	129530	429234	248	3
99	N-Acetylornithine	100 N-Acetylornithine	C7H14N2O3	303258	222113	257591	191047	143742	264749	9383095	7276232	7301940	0.0003693	2707.82	199846	7987089	-5.32071	0.0250211	50596	4.09347e+06	443001	6
100	N-Acetylserine	101 N-Acetylserine	C5H9NO4	2109537	1850479	1884370	1428877	1045240	2109832	4898193	4175578	5199063	0.00175522	569.728	1527983	4.75761e+06	-1.63861	0.321166	87003.6	3.1428e+06	5575	6
101	NAD	102 NAD	C21H28N7O14P2	11752	11752	11752	11752	11752	11752	108990	11752	11752	0.373901	2.6745	11752	44164.7	-1.90999	0.266095	11752	27958.3	0	1
102	NADH	103 NADH	C21H29N7O14P2	10000	10000	10000	10000	10000	10000	10000	10000	10000	NA	NA	10000	10000	0	1	10000	10000	0	0
103	NADP	104 NADP	C21H29N7O17P3	13581.2	13581.2	13581.2	13581.2	13581.2	13581.2	13581.2	18049	13581.2	0.373901	2.6745	13581.2	15070.5	-0.150111	0.901181	13581.2	14325.9	0	1
104	NADPH	105 NADPH	C21H30N7O17P3	10000	10000	10000	10000	10000	10000	10000	10000	10000	NA	NA	10000	10000	0	1	10000	10000	0	0
105	Niacinamide	106 Niacinamide	C6H6N2O	10682915	10120878	10650558	6633294	6832502	4880844	3.47528e+06	3.47528e+06	3.47528e+06	0.0130709	76.5057	6.11555e+06	3.47528e+06	0.815354	1.75973	3.47528e+06	4.79541e+06	646	3
106	Nicotinic acid	107 Nicotinic acid	C6H5NO2	46689.2	46689.2	46689.2	46689.2	46689.2	46689.2	236028	208105	252127	0.000134552	7432.08	46689.2	232087	-2.3135	0.201172	46689.2	139388	5150	3
107	O-Phosphoethanolamine	108 O-Phosphoethanolamine	C2H8NO4P	11467.4	11467.4	11467.4	11467.4	11467.4	11467.4	11467.4	11467.4	11467.4	NA	NA	11467.4	11467.4	0	1	11467.4	11467.4	0	0
108	Ornithine	109 Ornithine	C5H12N2O2	237933	237933	237933	237933	237933	237933	3151385	2514020	2509353	0.000308971	3236.55	237933	2.72492e+06	-3.51759	0.0873174	237933	1.48143e+06	54911	3
109	Orotic acid	110 Orotic acid	C5H4N2O4	212929	192870	202132	212130	164206	564583	25294.4	25294.4	25294.4	0.0843903	11.8497	313640	25294.4	3.63222	12.3996	25294.4	169467	25	3
110	Orotidylic acid	111 Orotidylic acid	C10H13N2O11P	10000	10000	10000	10000	10000	10000	10000	10000	10000	NA	NA	10000	10000	0	1	10000	10000	0	0
111	Oxidized glutathione	112 Oxidized glutathione	C20H32N6O12S2	13756	13756	13756	13756	13756	13756	13756	13756	13756	NA	NA	13756	13756	0	1	13756	13756	0	0
112	Oxoadipic acid	113 Oxoadipic acid	C6H8O5	258528	175755	212121	93430	76469	117939	77058	67411	53892	0.0965007	10.3626	95946	66120.3	0.537129	1.45108	48441.2	81033.2	1	6
113	Oxoglutaric acid	114 Oxoglutaric acid	C5H6O5	104604	104604	104604	104604	104604	104604	1630014	2096490	2875170	0.00447586	223.421	104604	2200558	-4.39486	0.0475352	104604	1.15258e+06	5417	3
114	Palmitic acid	115 Palmitic acid	C16H32O2	2.82395e+06	3163366	3240679	2.82395e+06	2.82395e+06	2.82395e+06	16286318	15452117	22092518	0.00193149	517.735	2.82395e+06	17943651	-2.66768	0.157379	2.82395e+06	1.03838e+07	34160	3
115	Pantothenic acid	116 Pantothenic acid	C9H17NO5	2574718	2288915	2272417	1644518	1306731	4356566	113426472	110303600	135882928	0.000132507	7546.74	2.43594e+06	119871000	-5.62086	0.0203213	34801	6.11535e+07	22710595	6
116	Phenol	117 Phenol	C6H6O	194706	194706	194706	194706	194706	194706	194706	194706	194706	NA	NA	194706	194706	0	1	194706	194706	0	0
117	Phosphocreatine	118 Phosphocreatine	C4H10N3O5P	25842.6	25842.6	25842.6	25842.6	25842.6	25842.6	25842.6	25842.6	25842.6	NA	NA	25842.6	25842.6	0	1	25842.6	25842.6	0	0
118	Phosphoenolpyruvic acid	119 Phosphoenolpyruvic acid	C3H5O6P	12779.1	12779.1	12779.1	12779.1	12779.1	12779.1	12779.1	12779.1	12779.1	NA	NA	12779.1	12779.1	0	1	12779.1	12779.1	0	0
119	Phosphoribosyl pyrophosphate	120 Phosphoribosyl pyrophosphate	C5H13O14P3	10000	10000	10000	10000	10000	10000	10000	10000	10000	NA	NA	10000	10000	0	1	10000	10000	0	0
120	Phosphorylcholine	121 Phosphorylcholine	C5H14NO4P	39347.5	39347.5	48874	39347.5	42628	39347.5	760190	586983	670897	0.000225571	4433.19	40441	672690	-4.05605	0.0601183	39347.5	356566	26294	4
121	Phosphoserine	122 Phosphoserine	C3H8NO6P	10000	10000	10000	10000	10000	10000	10000	10000	10000	NA	NA	10000	10000	0	1	10000	10000	0	0
122	Pipecolic acid	123 Pipecolic acid	C6H11NO2	1051509	523928	642447	387145	437612	668487	15878480	10592507	11604276	0.0016766	596.445	497748	1.26918e+07	-4.67233	0.0392182	273974	6.59475e+06	100295	6
123	Propionylcarnitine	124 Propionylcarnitine	C10H19NO4	2167190	2271978	2130598	2941166	2448774	2882681	109109	100107	150232	7.18491e-05	13918.1	2.75754e+06	119816	4.52449	23.0148	32696.1	1.43868e+06	460839	6
124	Pyruvic acid	125 Pyruvic acid	C3H4O3	25361.9	25361.9	25361.9	25361.9	25361.9	25361.9	42272	66394	99929	0.0574563	17.4045	25361.9	69531.7	-1.45501	0.364753	25361.9	47446.8	2	3
125	Ribose 1-phosphate	126 Ribose 1-phosphate	C5H11O8P	13806	10000	10000	10000	10000	10000	10799	10000	10000	0.373901	2.6745	10000	10266.3	-0.037921	0.974058	10000	10133.2	0	1
126	Saccharopine	127 Saccharopine	C11H20N2O6	10000	10000	10000	10000	10000	10000	24754	10000	25094	0.116168	8.60821	10000	19949.3	-0.996341	0.50127	10000	14974.7	0	2
127	S-Adenosylhomocysteine	128 S-Adenosylhomocysteine	C14H20N6O5S	126325	100845	95519	76696	71137	61966	14122.8	14122.8	14122.8	0.000202315	4942.78	69933	14122.8	2.30795	4.9518	14122.8	42027.9	1029	3
128	S-Adenosylmethionine	129 S-Adenosylmethionine	C15H22N6O5S	80803	64063	75018	243533	155511	178214	40415	19950	24041	0.00374588	266.96	192419	28135.3	2.7738	6.83906	19451.5	110277	201	6
129	Sarcosine	130 Sarcosine	C3H7NO2	173680	157749	157749	157749	157749	158105	18270064	13459911	14550406	0.000467485	2139.11	157868	1.54268e+07	-6.61058	0.0102334	157749	7.79233e+06	1628854	4
130	Succinic acid	131 Succinic acid	C4H6O4	491662	491662	491662	491662	491662	491662	1318481	795820	939296	0.0279129	35.8257	491662	1.01787e+06	-1.04981	0.483033	491662	754764	56	3
131	Taurine	132 Taurine	C2H7NO3S	2718194	724984	938971	1350070	1294548	3191129	56795.5	56795.5	56795.5	0.038761	25.7991	1945249	56795.5	5.09803	34.2501	56795.5	1.00102e+06	885	3
132	Thymidine	133 Thymidine	C10H14N2O5	5772410	5249004	5358761	8980129	6413254	7633924	45511.4	45511.4	45511.4	0.000502457	1990.22	7675769	45511.4	7.39794	168.656	45511.4	3.86064e+06	1295873	3
133	Uracil	134 Uracil	C4H4N2O2	13570314	14310180	13217231	12865106	13839003	11892884	80449.8	80449.8	80449.8	2.20833e-05	45283	1.28657e+07	80449.8	7.32122	159.922	80449.8	6.47306e+06	46876179	3
134	Ureidopropionic acid	135 Ureidopropionic acid	C4H8N2O3	706072	706072	706072	706072	706072	706072	81819992	99157224	109056736	0.000271332	3685.52	706072	96677984	-7.09723	0.00730334	706072	4.8692e+07	24571667	3
135	Ureidosuccinic acid	136 Ureidosuccinic acid	C5H8N2O5	14680.4	14680.4	14680.4	14680.4	14680.4	14680.4	14680.4	14680.4	14680.4	NA	NA	14680.4	14680.4	0	1	14680.4	14680.4	0	0
136	Uric acid	137 Uric acid	C5H4N4O3	101763	70411	58858	91666	75248	212232	38775.6	38775.6	38775.6	0.112393	8.89735	126382	38775.6	1.70457	3.25932	38775.6	82578.8	2	3
137	Uridine	138 Uridine	C9H12N2O6	5972858	5525736	5442427	5554678	4881699	5114210	254863	194265	244765	1.52399e-05	65617.1	5183529	231298	4.48611	22.4106	30880	2.70741e+06	3981306	6
138	Uridine 5'-diphosphate	139 Uridine 5'-diphosphate	C9H14N2O12P2	23838.6	23838.6	23838.6	23838.6	23838.6	23838.6	32863	23838.6	23838.6	0.373901	2.6745	23838.6	26846.8	-0.171446	0.887952	23838.6	25342.7	0	1
139	Uridine 5'-monophosphate	140 Uridine 5'-monophosphate	C9H13N2O9P	26419	26419	26419	26419	26419	26419	26419	26419	26419	NA	NA	26419	26419	0	1	26419	26419	0	0
140	Uridine diphosphate glucose	141 Uridine diphosphate glucose	C15H24N2O17P2	10000	10000	10000	10000	10000	10000	10000	10000	10000	NA	NA	10000	10000	0	1	10000	10000	0	0
141	Uridine diphosphate-N-acetylglucosamine	142 Uridine diphosphate-N-acetylglucosamine	C17H27N3O17P2	10000	10000	10000	10000	10000	10000	10000	10000	10000	NA	NA	10000	10000	0	1	10000	10000	0	0
142	Uridine triphosphate	143 Uridine triphosphate	C9H15N2O15P3	15895.4	15895.4	15895.4	15895.4	15895.4	15895.4	15895.4	15895.4	15895.4	NA	NA	15895.4	15895.4	0	1	15895.4	15895.4	0	0
143	Valerylcarnitine	144 Valerylcarnitine	C12H23NO4	6709744	7249170	6606384	8303038	6402165	10949224	50729	30182.1	30827	0.0029612	337.701	8.55148e+06	37246	7.84294	229.594	30182.1	4.29436e+06	332960	5
144	Xanthine	145 Xanthine	C5H4N4O2	5608654	5333568	4941937	15063509	8762040	4423872	531322	564394	641576	0.0458849	21.7937	9.41647e+06	579097	4.02331	16.2606	103985	4.99779e+06	1771	6
145	Xanthosine	146 Xanthosine	C10H12N4O6	100572	106395	80678	422755	281531	119361	183590	124955	177587	0.277632	3.60188	274549	162044	0.760678	1.69429	10687.8	218296	1	6
146	Xanthylic acid	147 Xanthylic acid	C10H13N4O9P	10000	10000	10000	10000	10000	10000	10000	10000	10000	NA	NA	10000	10000	0	1	10000	10000	0	0
